# *dCBP*-mediated histone lactylation contributes to meiotic chromosome maintenance

**DOI:** 10.64898/2026.05.15.725312

**Authors:** Keisuke Nakayama, Daisuke Saito, Yoshiki Hayashi

## Abstract

Histone lactylation is a recently identified histone post-translational modification (PTM) that links energy metabolism to chromatin regulation. Although histone lactylation has been implicated in transcriptional activation, its function in meiotic chromatin remains unclear. Previously, we identified enrichment of multiple histone lactylation marks within the meiotic karyosome, a highly condensed and transcriptionally repressive chromatin structure formed in *Drosophila* oocytes. Here, through an RNAi-based screen, we identified the CBP family protein *dCBP* as a regulator of histone lactylation in the karyosome. Germline-specific knockdown of *dCBP* preferentially reduced histone lactylation, including H4K8 lactylation, and caused premature disruption of the synaptonemal complex, abnormal egg chamber development with excess nurse cells, reduced egg production, and decreased embryonic viability. Corresponding histone acetylation marks were comparatively less affected than histone lactylation by *dCBP* knockdown. Together, our findings provide evidence that *dCBP*-mediated histone lactylation contributes to meiotic chromosome maintenance and suggest a potential link between energy metabolism and meiotic chromatin regulation.
