## Supplementary material for "*dCBP*-mediated histone lactylation contributes to meiotic chromosome maintenance": Supp. Table 1

### Sheet: Sheet1
Table 1. Results of germline-specific knockdown of candidate genes.
Genotype	Number of ovarioles observed	Ovarioles with lactylation-positive karyosomes# (%)	Significance*
Control	100	97 (97.0)
nos > LdhRNAi	100	100 (100.0)
nos > AcCoASRNAi	100	100 (100.0)
nos > CG6432RNAi	100	100 (100.0)
nos > Gcn5RNAi	100	98 (98.0)
nos > dCBPRNAi	100	12 (12.0)	p < 0.05
nos > Tip60RNAi	100	100 (100.0)
nos > AlaRS-mRNAi	100	98 (98.0)
# Ovarioles having at least one egg chamber with lactylation-positive karyosomes were counted.
# We observed the samples under a wide-field fluorescent microscope.
* Statistical significance was assessed using Fisher’s exact test.
