## Supplementary material for "*dCBP*-mediated histone lactylation contributes to meiotic chromosome maintenance": Supp. Table 2

### Sheet: Sheet1
Supplemental Table 2. C(3)G enrichment in oocyte nuclei.
stage	Genotype	Number of samples observed	Germariums / egg chambers with C(3)G-enriched oocyte chromosome (%)	Significance*
germarium	Control	25	25 (100.0)
	nos > dCBPRNAi	20	19 (95.0)	n. s.
stage. 3	Control	24	23 (95.8)
	nos > dCBPRNAi	20	9 (45.0)	p < 0.05
stage. 4	Control	23	21 (91.3)
	nos > dCBPRNAi	21	2 (9.5)	p < 0.05
* Statistical significance was assessed using Fisher’s exact test.
