## Supplementary material for "*dCBP*-mediated histone lactylation contributes to meiotic chromosome maintenance": Supp. Table 3

### Sheet: Sheet1
Supplemental Table 3. Percentage of egg chambers with normally formed karyosomes.
Genotype	Number of egg chambers observed	Egg chambers with karyosomes# (%)	Significance*
Control	100	100 (100.0)
nos > dCBPRNAi	100	74 (74.0)	p < 0.05
# We observed and count egg chambers having karyosome by DAPI.
# We observed the samples under a wide-field fluorescent microscope.
* Statistical significance was assessed using Fisher’s exact test.
