## Supplementary material for "*dCBP*-mediated histone lactylation contributes to meiotic chromosome maintenance": Supp. Table 4

### Sheet: Sheet1
Supplemental Table 4. Hatching rate of embryos laid by control and dCBP knockdown females.
Genotype	Number of embryos observed	Hatched embryos (%)	Significance*
Control	774	583 (75.3)
nos > dCBPRNAi	427	180 (42.2)	p < 0.05
* Statistical significance was assessed using Fisher’s exact test.
